# A Comprehensive and Robust Multiplex-DIA Workflow Profiles Protein Turnover Regulations Associated with Cisplatin Resistance

**DOI:** 10.1101/2024.10.28.620709

**Authors:** Barbora Salovska, Wenxue Li, Oliver M. Bernhardt, Pierre-Luc Germain, Tejas Gandhi, Lukas Reiter, Yansheng Liu

## Abstract

Measuring protein turnover is essential for understanding cellular biological processes and advancing drug discovery. The multiplex DIA mass spectrometry (DIA-MS) approach, combined with dynamic SILAC labeling (pulse-SILAC, or pSILAC), has proven to be a reliable method for analyzing protein turnover and degradation kinetics. Previous multiplex DIA-MS workflows have employed various strategies, including leveraging the highest isotopic labeling channels of peptides to enhance the detection of isotopic MS signal pairs or clusters. In this study, we introduce an improved and robust workflow that integrates a novel machine learning strategy and channel-specific statistical filtering, enabling dynamic adaptation to systematic or temporal variations in channel ratios. This allows comprehensive profiling of protein turnover throughout the pSILAC experiment without relying solely on the highest channel signals. Additionally, we developed ***KdeggeR***, a data processing and analysis package optimized for pSILAC-DIA experiments, which estimates and visualizes peptide and protein degradation rates and dynamic profiles. Our integrative workflow was benchmarked on both 2-channel and 3-channel standard DIA datasets and workflow to an aneuploid cancer cell model before and after cisplatin resistance development demonstrated a strong negative correlation between transcript regulation and protein degradation for major protein complex subunits. We also identified specific protein turnover signatures associated with cisplatin resistance.
