## Supplementary material for "A Comprehensive and Robust Multiplex-DIA Workflow Profiles Protein Turnover Regulations Associated with Cisplatin Resistance": Table S4

### Sheet: Column_annotation
Column	Description
Gene_name	Gene name
Significance_protein	Statistical significance at protein level (moderated t-test, FDR < 0.05, absolute fold change > 1.5
Significance_kdeg	Statistical significance at kdeg level (moderated t-test, FDR < 0.05, absolute fold change > 1.5
DepMap_number_cells	Number of cell lines used to perform correlation analysis, DepMap
DepMap_R	Pearson correlation coefficient, DepMap
DepMap_Pvalue	Pearson correlation P value, DepMap

### Sheet: Cisplatin-associated genes
Gene_name	Significance_protein	Significance_kdeg	DepMap_number_cells	DepMap_R	DepMap_Pvalue
NDUFB11	downregulated	upregulated	154	-0.214942	0.00742871
MBNL1	upregulated	downregulated	154	0.224929	0.00503807
OXSM	upregulated	downregulated	154	0.234397	0.00343392
GNL2	upregulated	downregulated	154	-0.209922	0.00897452
SV2A	upregulated	downregulated	154	-0.233042	0.00363091
H1-5	upregulated	downregulated	154	-0.228325	0.00439847
KYAT3	downregulated	nonregulated	154	-0.241298	0.00257221
POU2F1	downregulated	nonregulated	154	-0.25558	0.00137842
ZMYM2	downregulated	nonregulated	154	-0.250578	0.00172198
MRPS31	downregulated	nonregulated	154	-0.222295	0.00559028
LRRC41	downregulated	nonregulated	154	-0.223027	0.00543165
HDHD2	downregulated	nonregulated	154	-0.236141	0.00319451
RSBN1	downregulated	nonregulated	154	-0.226342	0.00476256
C1orf52	downregulated	nonregulated	154	-0.213251	0.00792057
MRPS14	downregulated	nonregulated	154	-0.216743	0.00693455
NDUFS5	downregulated	nonregulated	154	-0.242735	0.00241962
AK3	downregulated	nonregulated	154	-0.212893	0.00802837
WNK3	downregulated	nonregulated	154	-0.23021	0.00407575
CEP76	downregulated	nonregulated	154	-0.241427	0.00255825
NFATC4	downregulated	nonregulated	154	-0.227068	0.00462625
SECISBP2	downregulated	nonregulated	154	-0.210991	0.00862327
BRWD1	downregulated	nonregulated	154	-0.269955	0.000709583
GKAP1	downregulated	nonregulated	154	-0.281442	0.000406393
ZNF24	nonregulated	nonregulated	154	-0.221883	0.00568149
SMCHD1	nonregulated	nonregulated	154	-0.232027	0.00378497
PTAR1	nonregulated	nonregulated	154	-0.238898	0.0028467
SCNM1	nonregulated	nonregulated	154	-0.2074	0.00985367
BCKDHA	nonregulated	nonregulated	154	-0.252519	0.00158035
ELP2	nonregulated	nonregulated	154	-0.226784	0.00467902
FUBP1	nonregulated	nonregulated	154	-0.268899	0.000746018
MRPL39	nonregulated	nonregulated	154	-0.263966	0.000939945
ARL3	nonregulated	nonregulated	154	-0.2486	0.00187803
MIA3	nonregulated	nonregulated	154	-0.238751	0.00286435
ARL5B	nonregulated	nonregulated	154	-0.216741	0.0069351
TIPRL	nonregulated	nonregulated	154	-0.219054	0.00634359
USP33	nonregulated	nonregulated	154	-0.211877	0.00834145
ESPNL	nonregulated	nonregulated	154	-0.224469	0.00513085
FAM98B	nonregulated	nonregulated	154	-0.220878	0.00590919
PPP2R5D	nonregulated	nonregulated	154	-0.221213	0.0058323
LRRC40	nonregulated	nonregulated	154	-0.22134	0.00580346
PHF8	nonregulated	nonregulated	154	-0.226902	0.00465708
IVNS1ABP	nonregulated	nonregulated	154	-0.216772	0.00692702
KLC4	nonregulated	nonregulated	154	-0.228442	0.00437775
PHIP	nonregulated	nonregulated	154	-0.231474	0.0038715
POGZ	nonregulated	nonregulated	154	-0.21664	0.00696195
RALA	nonregulated	nonregulated	154	-0.217547	0.00672376
RPF1	nonregulated	nonregulated	154	-0.221612	0.00574204
PPIE	nonregulated	nonregulated	154	-0.258215	0.00122383
MSI1	nonregulated	nonregulated	154	-0.222208	0.00560947
TRMT11	nonregulated	nonregulated	154	-0.244702	0.00222396
PER1	nonregulated	nonregulated	154	-0.231489	0.00386907
RPRD1A	nonregulated	nonregulated	154	-0.289898	0.000265464
NT5DC2	nonregulated	nonregulated	154	-0.216163	0.00709029
TRIT1	nonregulated	nonregulated	154	-0.266947	0.00081784
RTRAF	nonregulated	nonregulated	154	-0.240365	0.00267594
FOXJ3	nonregulated	nonregulated	154	-0.268102	0.00077462
DIABLO	nonregulated	nonregulated	154	-0.270292	0.000698338
PPIH	nonregulated	nonregulated	154	-0.208354	0.0095124
DIS3L2	nonregulated	nonregulated	154	-0.214032	0.00769001
MEAF6	nonregulated	nonregulated	154	-0.230037	0.00410448
FRA10AC1	nonregulated	nonregulated	154	-0.222605	0.00552256
PRPF39	nonregulated	nonregulated	154	-0.207814	0.00970448
ANKHD1	nonregulated	nonregulated	154	-0.224728	0.00507857
INO80C	nonregulated	nonregulated	154	-0.295196	0.000201909
TADA1	nonregulated	nonregulated	154	-0.228847	0.00430684
SMAP1	nonregulated	nonregulated	154	-0.245969	0.00210568
KHDC4	nonregulated	nonregulated	154	-0.237004	0.00308174
HAUS1	nonregulated	nonregulated	154	-0.233136	0.00361681
PDE6D	nonregulated	nonregulated	154	-0.235812	0.00323846
RSRC2	nonregulated	nonregulated	154	-0.235721	0.00325071
ELK1	nonregulated	nonregulated	154	-0.217793	0.00666034
ACTA1	nonregulated	nonregulated	154	-0.315565	6.70564e-05
ZNF143	nonregulated	nonregulated	154	-0.224065	0.00521367
SIRT1	upregulated	nonregulated	154	-0.222879	0.0054635
ACAA2	upregulated	nonregulated	154	-0.220327	0.00603747
CAMKMT	upregulated	nonregulated	154	-0.228296	0.00440352
PPP1R14A	upregulated	nonregulated	154	-0.26855	0.000758394
SNIP1	upregulated	nonregulated	154	-0.256586	0.00131743
RPS6KA4		nonregulated	154	0.235513	0.00327895
E2F5		nonregulated	154	-0.244363	0.00225665
PIEZO1		nonregulated	154	0.256001	0.00135259
ZNF320		nonregulated	154	-0.244924	0.00220281
PRUNE1	downregulated	downregulated	154	-0.29411	0.000213658
ANKZF1	downregulated	downregulated	154	-0.230954	0.00395444
LYSMD1	downregulated	downregulated	154	-0.22355	0.00532082
MTF2	downregulated	downregulated	154	-0.22849	0.00436931
TAF5	nonregulated	downregulated	154	-0.227676	0.00451471
PHF21A	nonregulated	downregulated	154	-0.215377	0.00730659
GOLPH3L	nonregulated	downregulated	154	-0.224821	0.00505973
MICU2	nonregulated	downregulated	154	-0.207277	0.00989826
BCAS2	nonregulated	downregulated	154	-0.224854	0.00505317
CDC5L	nonregulated	downregulated	154	-0.208147	0.00958582
SMC3	nonregulated	downregulated	154	-0.215026	0.00740505
SINHCAF	downregulated		154	-0.210259	0.00886249
ZNF644	downregulated		154	-0.238906	0.00284581
RLF	downregulated		154	-0.332308	2.54781e-05
ARMCX2	downregulated		154	-0.208205	0.00956517
TIMM17B	downregulated		154	-0.295305	0.000200765
CBFA2T2	nonregulated		154	-0.240699	0.00263848
HGFAC	nonregulated		154	-0.242784	0.0024146
SDHAF4	nonregulated		154	-0.224365	0.00515216
ZNF793	nonregulated		154	-0.235824	0.00323685
BRWD3	nonregulated		154	-0.213405	0.00787472
ZNF135	nonregulated		154	-0.218989	0.00635965
NUDT8	upregulated		154	0.232801	0.00366687
FILIP1	upregulated		154	-0.209153	0.00923497
RYR3	upregulated		154	-0.253995	0.00147981
